# Species and condition shape the mutational spectrum in experimentally evolved biofilms

**DOI:** 10.1101/2022.12.07.519423

**Authors:** Guohai Hu, Yue Wang, Xin Liu, Mikael Lenz Strube, Bo Wang, Ákos T. Kovács

**Author notes:** Address correspondence to (Ákos T. Kovács), (Bo Wang). Guohai Hu and Yue Wang contributed equally to this work.

## Abstract

Laboratory experimental evolution provides a powerful tool for studying microbial adaptation to different environments. To understand the differences and similarities of the dynamic evolutionary landscapes of two model species from the *Bacillus* genus as they adapt to abiotic and biotic surfaces, we revived the archived population samples from our four previous experimental evolution studies and performed longitudinal whole-population genome sequencing. Surprisingly, higher number of mutations, higher genotypic diversity, and higher evolvability were detected in the biotic conditions with smaller population size. Different adaptation strategies were observed in different environments within each species, with more diversified mutational spectrum detected in biotic conditions. The insertion sequences of *Bacillus thuringiensis* are critical for its adaptation to the plastic bead-attached biofilm environment, but insertion sequence mobility was a general phenomenon in this species independent of the selection condition. Additionally, certain parallel evolution has been observed across species and environments, particularly when two species adapt to the same environment at the same time. Further, our results suggest that the population size might be an important driver of evolution. Together, these results provide the first comprehensive mutational landscape of two bacterial species’ biofilms that is adapted to an abiotic and biotic surface.

**Importance:** Biofilm formation is a vital factor for the survival and adaptation of bacteria in diverse environmental niches. Experimental evolution combined with the advancement of whole-population genome sequencing provides us a powerful tool to understand the genomic dynamic of evolutionary adaptation to different environments, such as during biofilm development. Previous studies described the genetic and phenotypic changes of selected clones from experimentally evolved *Bacillus thuringiensis* and *Bacillus subtilis* that were adapted under abiotic and biotic biofilm conditions. However, the full understanding of the dynamic evolutionary landscapes was lacking. Further, the differences and similarities of adaptive mechanisms in *B. thuringiensis* and *B. subtilis* were not identified. To overcome these limitations, we performed longitudinal whole-population genome sequencing to study the underlying genetic dynamics at high resolution. Our study provides the first comprehensive mutational landscape of two bacterial species’ biofilms that is adapted to an abiotic and biotic surface.
