## Supplementary material for "Species and condition shape the mutational spectrum in experimentally evolved biofilms": Dataset S2

### Sheet: B. thuringiensis
Highest frequency of multi-mutated genes in B. thuringiensis, S, synonymous; N, nonsynonymous; Indel, insertion/deletion
Gene	Locus_tag	Total cases	Bth_bead										Bth_root									KEGG function	KEGG function
			Cases	S	N	Indel	LineageA	LineageB	LineageC	LineageD	LineageE	LineageF	Cases	S	N	Indel	LineageA	LineageC	LineageD	LineageE	LineageF		KEGG function
nprR	BTB_RS03040	8	7	0	4	3	0.938818	0.869613	0	0	0.492307	0.846415	1	0	1	0	0	0	0	0	0.158691	Quorum sensing	K20480:Quorum sensing [PATH:ko02024] K20480:Transcription factors [BR:ko03000]
lon	BTB_RS22665	2	0	0	0	0	0	0	0	0	0	0	2	0	2	0	0	0	0	1	0.881257	Cell growth and death	K01338:Cell cycle - Caulobacter [PATH:ko04112] K01338:Peptidases and inhibitors [BR:ko01002]
rbsC	BTB_RS03395	4	0	0	0	0	0	0	0	0	0	0	4	0	4	0	1	0	0.0717516	1	1	Genetic information processing (transporters)	K10440:ABC transporters [PATH:ko02010] K10440:Transporters [BR:ko02000]
BTB_RS13480	BTB_RS13480	2	0	0	0	0	0	0	0	0	0	0	2	0	2	0	1	0	0	0	1	Genetic information processing (transporters)	K16785:ABC transporters [PATH:ko02010] K16785:Transporters [BR:ko02000]
ytlA	BTB_RS24285	2	0	0	0	0	0	0	0	0	0	0	2	0	0	2	0	0	0	1	0.898089	Genetic information processing (transporters)	K02051:Transporters [BR:ko02000]
addA	BTB_RS05880	2	2	0	2	0	0.0827131	0	0	0.0585647	0	0	0	0	0	0	0	0	0	0	0	Genetic information processing, DNA repair and recombination proteins	K16898:DNA repair and recombination proteins [BR:ko03400]
rplGB	BTB_RS00630	2	0	0	0	0	0	0	0	0	0	0	2	0	2	0	0	0	0	1	0.891785	Genetic information processing, Ribosome	K07590:Ribosome [PATH:ko03010] K07590:Ribosome [BR:ko03011]
rplB	BTB_RS00675	2	0	0	0	0	0	0	0	0	0	0	2	0	2	0	0	0	1	0	0	Genetic information processing, Ribosome	K02886:Ribosome [PATH:ko03010] K02886:Ribosome [BR:ko03011]
yjbO	BTB_RS06175	2	1	0	1	0	0.206905	0	0	0	0	0	1	0	1	0	0	0	0.0501647	0	0	Genetic information processing, Ribosome biogenesis	K06177:Ribosome biogenesis [BR:ko03009] K06177:Transfer RNA biogenesis [BR:ko03016] K06180:Ribosome biogenesis [BR:ko03009]
era	BTB_RS21835	2	0	0	0	0	0	0	0	0	0	0	2	0	2	0	0.066061	0	0	0	0.407223	Genetic information processing, Ribosome biogenesis	K03595:Ribosome biogenesis [BR:ko03009] K03595:Mitochondrial biogenesis [BR:ko03029]
npr	BTB_RS03045	2	1	0	0	1	0	0	0	0	0.0523256	0	1	0	0	1	0	0	0	0	1	Metabolism	K01400:Peptidases and inhibitors [BR:ko01002]
rfbM	BTB_RS26870	3	3	0	0	3	0.133721	0.486607	0	0	0	0.261261	0	0	0	0	0	0	0	0	0	Metabolism of carbohydrate and glycan	K00971:Fructose and mannose metabolism [PATH:ko00051] K00971:Amino sugar and nucleotide sugar metabolism [PATH:ko00520] K00971:O-Antigen nucleotide sugar biosynthesis [PATH:ko00541]
qoxB	BTB_RS03835	4	0	0	0	0	0	0	0	0	0	0	4	4	0	0	1	0	0.0684614	1	1	Metabolism of energy	K02827:Oxidative phosphorylation [PATH:ko00190]
purL	BTB_RS01705	3	0	0	0	0	0	0	0	0	0	0	3	0	3	0	0	0	0	0.102091	0	Metabolism of purine	K01952:Purine metabolism [PATH:ko00230]
BTB_RS01625	BTB_RS01625	3	0	0	0	0	0	0	0	0	0	0	3	0	1	2	0	1	0	0	0	Metabolism, unclassified	K00574:Enzymes with EC numbers
ponA	BTB_RS07850	2	0	0	0	0	0	0	0	0	0	0	2	1	1	0	0	0.0837841	0	0	0.0684223	Metatolism,glycosyltransferases	K05366:Peptidoglycan biosynthesis [PATH:ko00550] K05366:beta-Lactam resistance [PATH:ko01501] K05366:Glycosyltransferases [BR:ko01003] K05366:Peptidoglycan biosynthesis and degradation proteins [BR:ko01011]
spo0A	BTB_RS21200	6	5	0	4	1	0.557178	0	0.675156	0.72916	0.120437	0.232925	1	0	0	1	0	0	0	0	1	Quorum sensing	K07699:Two-component system [PATH:ko02020] K07699:Quorum sensing [PATH:ko02024] K07699:Two-component system [BR:ko02022]
spo0B	BTB_RS22525	6	6	0	4	2	0.913685	0.906401	0	0	0.421857	0	0	0	0	0	0	0	0	0	0	Quorum sensing	K06375:Two-component system [PATH:ko02020] K06375:Quorum sensing [PATH:ko02024]
nprB	BTB_RS25870	3	3	0	3	0	0	0	0	0	0.0898271	0	0	0	0	0	0	0	0	0	0	Quorum sensing	K01400:Peptidases and inhibitors [BR:ko01002] K08777:Quorum sensing [PATH:ko02024] K08777:Peptidases and inhibitors [BR:ko01002]
spo0F	BTB_RS27235	7	7	0	5	2	0.0555382	0.857222	1	1	0.936091	1	0	0	0	0	0	0	0	0	0	Quorum sensing	K02490:Two-component system [PATH:ko02020] K02490:Quorum sensing [PATH:ko02024] K02490:Two-component system [BR:ko02022]
yocR	BTB_RS08970	4	4	2	2	0	0	0	0.171141	0	0.170685	0	0	0	0	0	0	0	0	0	0	Signaling and cellular processes (transport)	K03308:Transport
cwlC	BTB_RS11255	2	2	0	0	2	0	0.29631	0	0	0	0.846358	0	0	0	0	0	0	0	0	0	Signaling and cellular processes, chromosome and associated proteins	K01448:Cationic antimicrobial peptide (CAMP) resistance [PATH:ko01503] K01448:Peptidoglycan biosynthesis and degradation proteins [BR:ko01011] K01448:Chromosome and associated proteins [BR:ko03036]
ylaK	BTB_RS20055	4	4	0	3	1	0.81664	0.826825	0	0	0.0720019	0	0	0	0	0	0	0	0	0	0	Signaling and cellular processes, signaling proteins	K07175:Signaling proteins
rho	BTB_RS27215	2	0	0	0	0	0	0	0	0	0	0	2	0	2	0	0	0	0	1	0.892387	Signaling and cellular processes, transcription machinery	K03628:RNA degradation [PATH:ko03018] K03628:Transcription machinery [BR:ko03021] K03628:Messenger RNA biogenesis [BR:ko03019]
yodI	BTB_RS17965	10	5	4	1	0	0.133125	0	0.193447	0.26404	0	0.256927	5	5	0	0	0.207366	0.281166	0.189552	0.202093	0.202326	KEGG Function unknown
BTB_RS04045	BTB_RS04045	2	0	0	0	0	0	0	0	0	0	0	2	0	2	0	0	0	0	1	0.920457	KEGG Function unknown
phnO	BTB_RS09210	2	0	0	0	0	0	0	0	0	0	0	2	0	0	2	0	0	0	1	0.863864	KEGG Function unknown
BTB_RS10665	BTB_RS10665	2	0	0	0	0	0	0	0	0	0	0	2	0	0	2	0	0	0	0	0.63514	KEGG Function unknown
BTB_RS11010	BTB_RS11010	2	0	0	0	0	0	0	0	0	0	0	2	0	2	0	0	0	0	1	1	KEGG Function unknown
BTB_RS13605	BTB_RS13605	2	0	0	0	0	0	0	0	0	0	0	2	0	0	2	0	0	0	0	0.131942	KEGG Function unknown
yoaR	BTB_RS17715	2	0	0	0	0	0	0	0	0	0	0	2	0	0	2	0	0.94401	0	0	0	KEGG Function unknown
ynbB	BTB_RS18525	2	0	0	0	0	0	0	0	0	0	0	2	0	0	2	1	0	0	0	1	KEGG Function unknown
mmcO	BTB_RS09300	4	0	0	0	0	0	0	0	0	0	0	4	0	4	0	1	0	0.0701394	1	1	KEGG Function unknown, Copper resistance
ytzE	BTB_RS23885	2	2	0	1	1	0.518829	0	0	0.0982461	0	0	0	0	0	0	0	0	0	0	0	KEGG Function unknown, Regulation of gene expression
ykoW	BTB_RS27060	2	2	0	2	0	0.336357	0	0	0	0	0	0	0	0	0	0	0	0	0	0	KEGG Function unknown, Signaling protein

### Sheet: B. subtilis
Highest frequency of multi-mutated genes in B. subtilis, S, synonymous; N, nonsynonymous; Indel, insertion/deletion
Gene	Locus_tag	Total cases	Bs_pellicle										Bs_root											KEGG function	KEGG function
			Cases	S	N	Indel	Lineage1	Lineage2	Lineage3	Lineage4	Lineage5	Lineage6	Cases	S	N	Indel	Lineage1	Lineage2	Lineage3	Lineage4	Lineage5	Lineage6	Lineage7
hemAT	B4U62_RS05795	14	14	0	14	0	0.944946	0.704351	0.873578	0.803838	1	1	0	0	0	0	0	0	0	0	0	0	0	Bacterial motility proteins	K06595:Bacterial motility proteins [BR:ko02035]
mcpC	B4U62_RS07705	7	7	0	2	5	0	0	0.0747156	0.182241	0.160458	0.161949	0	0	0	0	0	0	0	0	0	0	0	Bacterial motility proteins	K03406:Two-component system [PATH:ko02020] K03406:Bacterial chemotaxis [PATH:ko02030] K03406:Bacterial motility proteins [BR:ko02035]
fliY	B4U62_RS08920	11	10	0	10	0	0.594271	0.619747	0.396564	0.223018	0.0969372	0.318361	1	0	1	0	0	0	0	0	0.0787373	0	0	Bacterial motility proteins	K02417:Bacterial chemotaxis [PATH:ko02030] K02417:Flagellar assembly [PATH:ko02040] K02417:Secretion system [BR:ko02044] K02417:Bacterial motility proteins [BR:ko02035]
fliF	B4U62_RS08860	2	0	0	0	0	0	0	0	0	0	0	2	1	1	0	0	0	0.0609236	0	0.256893	0	0	Bacterial motility proteins	K02409:Flagellar assembly [PATH:ko02040] K02409:Secretion system [BR:ko02044] K02409:Bacterial motility proteins [BR:ko02035]
fliM	B4U62_RS08915	2	0	0	0	0	0	0	0	0	0	0	2	0	2	0	0	0	0	0	0.139408	0.580911	0	Bacterial motility proteins	K02416:Bacterial chemotaxis [PATH:ko02030] K02416:Flagellar assembly [PATH:ko02040] K02416:Bacterial motility proteins [BR:ko02035]
flhB	B4U62_RS08950	4	0	0	0	0	0	0	0	0	0	0	4	0	4	0	0	0	0	0	0	0.218608	0.246559	Bacterial motility proteins	K02401:Flagellar assembly [PATH:ko02040] K02401:Secretion system [BR:ko02044] K02401:Bacterial motility proteins [BR:ko02035]
flhA	B4U62_RS08955	3	0	0	0	0	0	0	0	0	0	0	3	0	3	0	0.151673	0	0	0	0	0	0.133259	Bacterial motility proteins	K02400:Flagellar assembly [PATH:ko02040] K02400:Secretion system [BR:ko02044] K02400:Bacterial motility proteins [BR:ko02035]
pnp	B4U62_RS09105	2	0	0	0	0	0	0	0	0	0	0	2	2	0	0	0	0	0	0.509742	0	0	0.210258	Genetic information processing	K00962:RNA degradation [PATH:ko03018] K00962:Messenger RNA biogenesis [BR:ko03019] K00962:Transfer RNA biogenesis [BR:ko03016]
rex	B4U62_RS03430	4	4	0	3	1	0.31452	0.0515203	0.0679183	0	0.053351	0	0	0	0	0	0	0	0	0	0	0	0	Genetic information processing (transcription factors)	K01926:Transcription factors [BR:ko03000]
mta	B4U62_RS19715	13	6	0	5	1	0	0.114682	0.100575	0.127432	0.128381	0.121078	7	0	7	0	0.180588	0.221723	0.143777	0.095387	0.152638	0.095952	0.0900974	Genetic information processing (transcription factors)	K21743:Transcription factors [BR:ko03000]
scoC	B4U62_RS05595	8	0	0	0	0	0	0	0	0	0	0	8	0	8	0	1	0.0954299	0.590236	0.924044	1	0.285036	0.0711617	Genetic information processing (transcription factors)	K09682:Transcription factors [BR:ko03000]
yozG	B4U62_RS10195	2	0	0	0	0	0	0	0	0	0	0	2	0	2	0	0	0	0	0	0.194545	0.0873122	0	Genetic information processing (transcription factors)	K07727:Transcription factors [BR:ko03000]
sinR	B4U62_RS13305	2	0	0	0	0	0	0	0	0	0	0	2	0	2	0	0	1	0.763474	0	0	0	0	Genetic information processing (transcription factors)	K19449:Transcription factors [BR:ko03000]
gabP	B4U62_RS03625	2	1	1	0	0	0.0583344	0	0	0	0	0	1	1	0	0	0	0.0731792	0	0	0	0	0	Genetic information processing (transporters)	K11735:Transporters [BR:ko02000]
pstBA	B4U62_RS13490	2	2	0	2	0	0	0	0.133372	0	0.0796752	0	0	0	0	0	0	0	0	0	0	0	0	Genetic information processing (transporters)	K02036:ABC transporters [PATH:ko02010] K02036:Transporters [BR:ko02000]
oppA	B4U62_RS06330	3	0	0	0	0	0	0	0	0	0	0	3	0	3	0	0	0	0	0.552549	0.185157	0.271686	0	Genetic information processing (transporters)	K15580:ABC transporters [PATH:ko02010] K15580:Quorum sensing [PATH:ko02024] K15580:beta-Lactam resistance [PATH:ko01501] K15580:Transporters [BR:ko02000]
addA	B4U62_RS05920	13	7	6	1	0	0.103361	0.0978475	0.0639572	0.1057	0.121746	0.110295	6	6	0	0	0.0808702	0.0528517	0.0823054	0.0884056	0.0772662	0	0.0605674	Genetic information processing, DNA repair and recombination proteins	K16898:DNA repair and recombination proteins [BR:ko03400]
polC	B4U62_RS09050	3	3	0	2	1	0.509497	0	0	0.101025	0	0	0	0	0	0	0	0	0	0	0	0	0	Genetic information processing, DNA repair and recombination proteins	K03763:DNA replication [PATH:ko03030] K03763:Mismatch repair [PATH:ko03430] K03763:Homologous recombination [PATH:ko03440] K03763:DNA replication proteins [BR:ko03032] K03763:DNA repair and recombination proteins [BR:ko03400]
yazA	B4U62_RS00235	6	3	3	0	0	0	0.712057	0.836605	0	0.0506191	0	3	3	0	0	0.0509901	0	0.811495	0	0.0687346	0	0	Genetic information processing, Replication and repair	K07461:Replication and repair
rpsK	B4U62_RS00865	2	0	0	0	0	0	0	0	0	0	0	2	0	2	0	0	0.104919	0.198038	0	0	0	0	Genetic information processing, Ribosome	K02948:Ribosome [PATH:ko03010] K02948:Ribosome [BR:ko03011]
yoaI	B4U62_RS10125	2	0	0	0	0	0	0	0	0	0	0	2	0	2	0	0.0555062	0	0	0	0	0	0	Metabolism of amino acid	K00483:Tyrosine metabolism [PATH:ko00350]
gtaB	B4U62_RS19205	9	0	0	0	0	0	0	0	0	0	0	9	5	3	1	0.389097	0	0	0.506663	0	0	0	Metabolism of carbohydrate	K00963:Pentose and glucuronate interconversions [PATH:ko00040] K00963:Galactose metabolism [PATH:ko00052] K00963:Starch and sucrose metabolism [PATH:ko00500] K00963:Amino sugar and nucleotide sugar metabolism [PATH:ko00520] K00963:O-Antigen nucleotide sugar biosynthesis [PATH:ko00541]
yvzE	B4U62_RS19240	2	0	0	0	0	0	0	0	0	0	0	2	1	1	0	0.307777	0	0	0	0	0	0	Metabolism of carbohydrate	K00963:Pentose and glucuronate interconversions [PATH:ko00040] K00963:Galactose metabolism [PATH:ko00052] K00963:Starch and sucrose metabolism [PATH:ko00500] K00963:Amino sugar and nucleotide sugar metabolism [PATH:ko00520] K00963:O-Antigen nucleotide sugar biosynthesis [PATH:ko00541]
iolI	B4U62_RS21320	2	0	0	0	0	0	0	0	0	0	0	2	0	0	2	0	0.748385	0.660089	0	0	0	0	Metabolism of carbohydrate	K06606:Inositol phosphate metabolism [PATH:ko00562]
pgcA	B4U62_RS05250	7	0	0	0	0	0	0	0	0	0	0	7	0	5	2	0.0698872	0.775681	0	0	0	0	0	Metabolism of carbohydrate and nucleotide	K01835:Glycolysis / Gluconeogenesis [PATH:ko00010] K01835:Pentose phosphate pathway [PATH:ko00030] K01835:Galactose metabolism [PATH:ko00052] K01835:Starch and sucrose metabolism [PATH:ko00500] K01835:Amino sugar and nucleotide sugar metabolism [PATH:ko00520] K01835:Purine metabolism [PATH:ko00230] K01835:Streptomycin biosynthesis [PATH:ko00521]
yogA	B4U62_RS10025	2	2	0	2	0	0	0.788866	0.076335	0	0	0	0	0	0	0	0	0	0	0	0	0	0	Metabolism of energy	K13955:Energy metabolism
atpG	B4U62_RS19845	2	0	0	0	0	0	0	0	0	0	0	2	2	0	0	0	0.275135	0.731956	0	0	0	0	Metabolism of energy	K02115:Oxidative phosphorylation [PATH:ko00190] K02115:Photosynthesis [PATH:ko00195] K02115:Photosynthesis proteins [BR:ko00194]
pucL	B4U62_RS17515	2	1	0	1	0	0	0	0	0	0.0538449	0	1	0	1	0	0	0	0	0	0.0805826	0	0	Metabolism of purine and caffeine	K16838:Purine metabolism [PATH:ko00230] K16838:Caffeine metabolism [PATH:ko00232]
tagE	B4U62_RS19260	23	0	0	0	0	0	0	0	0	0	0	23	0	19	4	0	0.159051	0.771361	0.500271	0.596564	0.63174	0.577453	Metabolism, glycosyltransferases	K00712:Glycosyltransferases [BR:ko01003]
trmR	B4U62_RS14765	2	0	0	0	0	0	0	0	0	0	0	2	0	2	0	0	0	0	0.530098	0	0	0.27501	Phenylpropanoid biosynthesis	K00588:Phenylpropanoid biosynthesis [PATH:ko00940] K00588:Stilbenoid, diarylheptanoid and gingerol biosynthesis [PATH:ko00945] K00588:Flavonoid biosynthesis [PATH:ko00941]
srfAD	B4U62_RS02045	2	0	0	0	0	0	0	0	0	0	0	2	0	2	0	0	0	0	0	0	0.051043	0.0555401	Polyketide biosynthesis proteins	K15657:Quorum sensing [PATH:ko02024] K15657:Polyketide biosynthesis proteins [BR:ko01008]
glpF	B4U62_RS05235	9	0	0	0	0	0	0	0	0	0	0	9	1	5	3	0.645775	0.213377	0.296448	0	0	0.826867	0.080514	Transporters	K02440:Transporters [BR:ko02000]
kinA	B4U62_RS07725	9	7	0	4	3	0	0.686302	0.583368	0	0.0794697	0.0994749	2	0	2	0	0	0.0829272	0	0	0	0.52055	0	Two-component system	K02491:Two-component system [PATH:ko02020] K02491:Protein kinases [BR:ko01001] K02491:Two-component system [BR:ko02022]
walK	B4U62_RS21715	8	0	0	0	0	0	0	0	0	0	0	8	0	8	0	0.421706	0.217249	0.0636458	0.931894	0.174122	0.89686	0	Two-component system	K07652:Two-component system [PATH:ko02020] K07652:Protein kinases [BR:ko01001] K07652:Two-component system [BR:ko02022]
yomI	B4U62_RS11615	2	0	0	0	0	0	0	0	0	0	0	2	0	2	0	0	0	0	0.455518	0	0	0.325797	KEGG Function unknown
yjcF	B4U62_RS06550	4	2	2	0	0	0.128938	0	0	0	0.0814033	0	2	2	0	0	0.0804305	0	0	0	0	0.0575724	0	KEGG Function unknown
wapA	B4U62_RS21090	4	1	0	1	0	0.0647383	0	0	0	0	0	3	0	0	3	1	0	0	0	0	0	0	KEGG Function unknown
yopC	B4U62_RS11395	2	0	0	0	0	0	0	0	0	0	0	2	0	0	2	0	0	0.0833798	0	0.0647302	0	0	KEGG Function unknown
B4U62_RS18550	B4U62_RS18550	3	0	0	0	0	0	0	0	0	0	0	3	3	0	0	0.0556402	0	0.0709724	0	0.0744538	0	0	KEGG Function unknown
ywcC	B4U62_RS20565	2	0	0	0	0	0	0	0	0	0	0	2	0	2	0	0.0609617	0	0	0	0	0.0611224	0	KEGG Function unknown, Biofilm formation
rhgT	B4U62_RS04000	2	1	1	0	0	0.0595088	0	0	0	0	0	1	1	0	0	0	0	0	0.137297	0	0	0	KEGG Function unknown, Carbon metabolism
yycH	B4U62_RS21710	5	0	0	0	0	0	0	0	0	0	0	5	0	2	3	1	0.0681596	0	0.481479	0.0777016	0.104728	0	KEGG Function unknown, Cell envelope and cell division
yhdN	B4U62_RS05360	3	3	0	0	3	0	0	0.127346	0	0.194188	0	0	0	0	0	0	0	0	0	0	0	0	KEGG Function unknown, Lipid metabolism
ywdJ	B4U62_RS20425	2	0	0	0	0	0	0	0	0	0	0	2	0	1	1	0.061924	0	0	0	0	0	0	KEGG Function unknown, Membrane proteins
yuxH	B4U62_RS17165	8	5	0	0	5	0	0.276704	0	0.0529345	0	0.0568205	3	0	3	0	0	0.228297	0	0	0	0	0	KEGG Function unknown, Motility and chemotaxis
rsiX	B4U62_RS12520	2	0	0	0	0	0	0	0	0	0	0	2	0	1	1	1	0	0	0	0	0	0	KEGG Function unknown, Regulation of gene expression
yonO	B4U62_RS11450	4	1	0	0	1	0	0	0.0813255	0	0	0	3	0	2	1	0	0	0.0689579	0	0.638246	0.357227	0	KEGG Function unknown, RNA synthesis and degradation
tcyP	B4U62_RS05165	2	1	0	1	0	0.0828314	0	0	0	0	0	1	0	1	0	0	0	0	0.0565362	0	0	0	KEGG Function unknown, Transporters
